# Evaluating sampling strategies for the detection of avian influenza viruses in the environment

**DOI:** 10.1101/2025.09.18.677014

**Authors:** Allison K. Miller, Lia Heremia, Stephanie J. Waller, Sarah-Lou Blanchard, Jordan T. Taylor, Michelle Wille, Neil J. Gemmell, David Winter, Edwina J. Dowle, Jemma L. Geoghegan

**Affiliations:** Department of Anatomy, University of Otago, Dunedin, New Zealand; Department of Microbiology and Immunology, University of Otago, Dunedin, New Zealand; New Zealand Institute for Bioeconomy Science Limited, Lincoln, New Zealand; Centre for Pathogen Genomics, Department of Microbiology and Immunology, at the Peter Doherty Institute for Infection and Immunity, The University of Melbourne, Melbourne, Victoria, Australia; WHO Collaborating Centre for Reference and Research on Influenza, at the Peter Doherty Institute for Infection and Immunity, Melbourne, Victoria, Australia; New Zealand Institute for Public Health and Forensic Science (PHF Science), Porirua, New Zealand

**Keywords:** eRNA, sediment, water, ducks, flu, rt-qPCR, metatranscriptomics, RNA sequencing, virus

## Abstract

Highly pathogenic avian influenza (HPAI) viruses threaten humans, livestock and wildlife, highlighting the urgent need for early warning surveillance. Environmental RNA (eRNA) monitoring provides a safer, cost-effective and non-invasive alternative to direct pathogen testing, yet the effectiveness of different sample types for avian influenza viruses (AIVs) is unclear. We evaluated four eRNA-based sampling methods in urban waterfowl ponds over approximately one year. All methods combined with RT-qPCR and metagenomic sequencing detected AIV, but detections were asynchronous, likely reflecting low viral concentrations or detection limits. These results highlight both the promise and the current limitations of eRNA-based AIV surveillance.

**Graphic abstract:** 
