## Supplementary Data 2 for "Evaluating sampling strategies for the detection of avian influenza viruses in the environment"

### Sheet: Sheet1
# Environmental pond water parameters measured for this study from YSI (Xylem Inc YSI ProPlus 2030 ) and pH (Hanna tester H198128 ) meters (Top), and Hobo Pendant Logger (averages, bottom).
# YSI logger data collected from Anderson Park and Dunedin Botanical Gardens 2024 to 2025					DBG = Dunedin Botanical Gardens	AP = Anderson Park
	Site	Date	PH	Temp_fromPHmetre	Temp_fromYSI	Pressure_mmHg	Dissolved_Oxygen_Perc_DO%	Dissolved_oxygen_mg/L	Specific_conductance_SPC_us/cm	Salinity_SAL_ppt
	DBG	2024-04-29	7.65	10.1	10.1	764.1	101.7	11.48	144	0.03
	DBG	2024-05-31	7.51	5.6	5.7	758.1	43.8	5.29	165.1	0.08
	AP	2024-06-06	7.4	6.5	7.6	763.5	27.7	3.29	76.3	0.03
	DBG	2024-06-27	7.25	7.6	7.8	763.6	35.3	4.1	183.1	0.09
	AP	2024-07-03	6.62	6.9	7	767.3	34.1	4.08	132.8	0.06
	DBG	2024-07-31	7.35	5.8	5.9	768.9	60.2	7.47	NA	0
	AP	2024-08-03	4.5	6.56	4.6	767.6	36.5	4.69	NA	0
	DBG	2024-08-30	7.85	9	9	743.1	47.8	5.47	150.4	0.07
	AP	2024-09-10	7.05	8.6	8.9	751.4	46.5	5.42	258.1	0.12
	DBG	2024-09-25	7.4	10.7	10.3	759.7	18	1.98	204.1	0.1
	AP	2024-09-28	6.76	10.1	10.3	761.6	52.1	5.87	210.1	0.1
	DBG	2024-10-30	7.3	13.3	12.7	NA	7.9	0.84	177.1	0.1
	AP	2024-11-02	7.43	10.6	10.8	NA	80.8	8.88	294.3	0.1
	DBG	2024-12-12	7.58	16.3	16.4	NA	48.7	4.61	155.7	0.1
	AP	2024-12-16	7.48	16	15.7	NA	22.5	2.24	370	0.2
	DBG	2025-01-02	7.25	16.5	16.6	754.4	35	3.5	110.5	0.05
	AP	2025-01-06	7.15	21	18.3	763.3	40	3.7	345.3	0.17
	AP	2025-01-27	7.45	15.9	15.9	NA	60.3	5.99	370.2	0.2
	DBG	2025-01-30	7.47	19.2	19.3	NA	15.3	1.42	126.5	0.1
	DBG	2025-02-27	7.06	17.5	17.5	NA	22.9	2.25	126.1	0.1
	AP	2025-03-25	6.16	14.8	14.7	NA	2.6	0.26	385.2	0.2
	DBG	2025-03-27	6.22	14.4	14.5	NA	9.3	0.95	118.2	0.1
# Hobo Pendant Logger data collected from Anderson Park and Dunedin Botanical Gardens 2024 to 2025 (used to make Figure 1A)						DBG = Dunedin Botanical Gardens	AP = Anderson Park
	Site	Date	Month_of_Heatmap_Fig	Avg_temp_calculated_from_logger_data
	AP	2024-06-06	June	7.36494
	AP	2024-07-03	July	5.88358
	AP	2024-08-03	August	7.0495
	AP	2024-09-10	September	9.2394
	AP	2024-09-28	October	12.2654
	AP	2024-11-02	November	14.2552
	AP	2024-12-16	December	16.9297
	AP	2025-01-06	January	17.5151
	AP	2025-01-27	February	17.0226
	AP	2025-03-25	March	14.5203
	DBG	2024-06-27	June	6.51374
	DBG	2024-07-31	July	6.44785
	DBG	2024-08-30	August	6.85235
	DBG	2024-09-25	September	10.2551
	DBG	2024-10-30	October	13.7891
	DBG	2024-12-12	November	16.3453
	DBG	2025-01-02	December	18.6791
	DBG	2025-01-30	January	18.8959
	DBG	2025-02-27	February	19.7096
	DBG	2025-03-27	March	16.0357
